# FLASH: A next-generation CRISPR diagnostic for multiplexed detection of antimicrobial resistance sequences

**DOI:** 10.1101/426338

**Authors:** Jenai Quan, Charles Langelier, Alison Kuchta, Joshua Batson, Noam Teyssier, Amy Lyden, Saharai Caldera, Aaron McGeever, Boris Dimitrov, Ryan King, Jordan Wilheim, Maxwell Murphy, Lara Pesce Ares, Katherine A. Travisano, Rene Sit, Roberto Amato, Davis R. Mumbengegwi, Jennifer L. Smith, Adam Bennett, Roly Gosling, Peter M. Mourani, Carolyn S. Calfee, Norma F. Neff, Eric D. Chow, Peter S. Kim, Bryan Greenhouse, Joseph L. DeRisi, Emily D. Crawford

## Abstract

The growing prevalence of deadly microbes with resistance to previously life-saving drug therapies is a dire threat to human health. Detection of low abundance pathogen sequences remains a challenge for metagenomic Next Generation Sequencing (NGS). We introduce FLASH (Finding Low Abundance Sequences by Hybridization), a next-generation CRISPR/Cas9 diagnostic method that takes advantage of the efficiency, specificity and flexibility of Cas9 to enrich for a programmed set of sequences. FLASH-NGS achieves up to 5 orders of magnitude of enrichment and sub-attomolar gene detection with minimal background. We provide an open-source software tool (FLASHit) for guide RNA design. Here we applied it to detection of antimicrobial resistance genes in respiratory fluid and dried blood spots, but FLASH-NGS is applicable to all areas that rely on multiplex PCR.
