## Supplementary material for "FLASH: A next-generation CRISPR diagnostic for multiplexed detection of antimicrobial resistance sequences": Table S4

### Sheet: Table_S4_092318_all_giudes_and_
gene	start_position	stop_position	AMR-related_SNP
AxyZ__AFRQ01000061.1__ARO_3004145	87	88	V29G
CdsA__CP019562.1__ARO_3004097	666	667	D222N
D-Ala-D-Ala__AY168442.1__ARO_3003970	39	40	E13G
D-Ala-D-Ala__AY168442.1__ARO_3003970	939	940	P313L
D-Ala-D-Ala__AY168442.1__ARO_3003970	723	724	V241D
D-Ala-D-Ala__AY168442.1__ARO_3003970	297	298	G99R
D-Ala-D-Ala__AY168442.1__ARO_3003970	885	886	D295G
EF-Tu__AE014075__ARO_3003369	702	703	R234F
EF-Tu__AE014075__ARO_3003369	693	694	R231V
EF-Tu__AE014075__ARO_3003369	693	694	R231C
EF-Tu__AE014075__ARO_3003369	702	703	R234S
EF-Tu__AE014075__ARO_3003369	1002	1003	R334C
EF-Tu__AE014075__ARO_3003369	1005	1006	T335A
EF-Tu__AH002539.2__ARO_3003368	1128	1129	A376S
EF-Tu__AH002539.2__ARO_3003368	483	484	Y161D
EF-Tu__AH002539.2__ARO_3003368	363	364	L121Q
EF-Tu__AH002539.2__ARO_3003368	1137	1138	E379K
EF-Tu__AH002539.2__ARO_3003368	375	376	Q125R
EF-Tu__AH002539.2__ARO_3003368	375	376	Q125K
EF-Tu__AH002539.2__ARO_3003368	1128	1129	A376V
EF-Tu__AH002539.2__ARO_3003368	483	484	Y161N
EF-Tu__AH002539.2__ARO_3003368	951	952	G317D
EF-Tu__AH002539.2__ARO_3003368	483	484	Y161C
EF-Tu__AH002539.2__ARO_3003368	375	376	Q125E
EF-Tu__NC_000913.3__ARO_3003370	987	988	Q329H
EF-Tu__NC_000913.3__ARO_3003370	372	373	Q124K
EF-Tu__NC_000913.3__ARO_3003370	948	949	G316D
EF-Tu__NC_000913.3__ARO_3003370	1125	1126	A375T
EF-Tu__NC_017174__ARO_3003357	783	784	G261E
EF-Tu__NC_017960.1__ARO_3003438	774	775	G258A
EF-Tu__NC_017960.1__ARO_3003438	825	826	G275A
EF-Tu__U67308.1__ARO_3003361	834	835	V278A
EF-Tu__U67308.1__ARO_3003361	783	784	G261S
EF-Tu__U67308.1__ARO_3003361	885	886	V295C
EF-Tu__U67308.1__ARO_3003361	837	838	G279A
GlpT__HG738867__ARO_3003889	1344	1345	E448K
GlpT__HG738867__ARO_3003889	99	100	G33R
GlpT__HG738867__ARO_3003889	1344	1345	E448K
GlpT__HG738867__ARO_3003889	906	907	G302D
GlpT__HG738867__ARO_3003889	1344	1345	E448K
GlpT__HG738867__ARO_3003889	1332	1333	Q444E
GlpT__HG738867__ARO_3003889	1329	1330	E443Q
GlpT__HG738867__ARO_3003889	891	892	L297F
GlpT__HG738867__ARO_3003889	1344	1345	E448K
LpxA__CP010781.1__ARO_3003573	204	205	G68D
LpxA__CP010781.1__ARO_3003573	477	478	H159D
LpxA__CP010781.1__ARO_3003573	216	217	Q72K
LpxC__CP010781.1__ARO_3003574	90	91	P30L
MexS__HQ433550__ARO_3000813	312	313	V104A
MexS__HQ433550__ARO_3000813	180	181	S60F
MexS__HQ433550__ARO_3000813	132	133	D44E
MexS__HQ433550__ARO_3000813	789	790	L263Q
MexS__HQ433550__ARO_3000813	498	499	A166P
MexS__HQ433550__ARO_3000813	180	181	S60P
MexS__HQ433550__ARO_3000813	759	760	F253L
MexS__HQ433550__ARO_3000813	735	736	C245G
MexS__HQ433550__ARO_3000813	810	811	L270Q
MexS__HQ433550__ARO_3000813	219	220	V73A
MexS__HQ433550__ARO_3000813	555	556	F185L
MexT__NC_002516.2__ARO_3000814	414	415	Y138D
MexT__NC_002516.2__ARO_3000814	774	775	G258D
PBP1a__JN645776__ARO_3003041	1725	1726	S575T
PBP1a__JN645776__ARO_3003041	1827	1828	N609D
PBP2__NC_003112.2__ARO_3003937	948	949	V316T
PBP2__NC_003112.2__ARO_3003937	1635	1636	G545S
PBP2__NC_003112.2__ARO_3003937	1512	1513	F504L
PBP2__NC_003112.2__ARO_3003937	1503	1504	A501P
PBP2__NC_003112.2__ARO_3003937	1530	1531	A510V
PBP2__NC_003112.2__ARO_3003937	936	937	I312M
PBP2__NC_003112.2__ARO_3003937	1536	1537	N512Y
PBP2__NC_003112.2__ARO_3003937	1446	1447	G482S
PBP2b__NC_003098.1__ARO_3003042	1464	1465	T488A
PBP2b__NC_003098.1__ARO_3003042	1425	1426	E475G
PBP2b__NC_003098.1__ARO_3003042	1335	1336	T445A
PBP2x__JN645706__ARO_3003043	1542	1543	N514H
PBP2x__JN645706__ARO_3003043	1017	1018	M339F
PBP2x__JN645706__ARO_3003043	1200	1201	M400T
PBP2x__JN645706__ARO_3003043	1815	1816	N605T
PBP2x__JN645706__ARO_3003043	1638	1639	L546V
PBP2x__JN645706__ARO_3003043	1152	1153	R384G
PBP2x__JN645706__ARO_3003043	1113	1114	I371T
PIB__U75641__ARO_3000464	360	361	G120D
PIB__U75641__ARO_3000464	360	361	G120R
PIB__U75641__ARO_3000464	363	364	A121H
PIB__U75641__ARO_3000464	360	361	G120K
PIB__U75641__ARO_3000464	363	364	A121D
PIB__U75641__ARO_3000464	360	361	G120P
PIB__U75641__ARO_3000464	363	364	A121P
PhoP__FO834906.1__ARO_3003585	573	574	D191Y
PhoP__NC_002516.2__ARO_3003895	330	331	A110V
PhoP__NC_002516.2__ARO_3003895	351	352	R117L
PhoQ__NC_002516.2__ARO_3003896	369	370	K123Q
PhoQ__NC_002516.2__ARO_3003896	780	781	V260G
Type__NC_002516.2__ARO_3004060	261	262	H87R
UhpT__HG738867__ARO_3003890	1050	1051	E350Q
acrR__AJ306389.1__ARO_3003374	141	142	A47fs
acrR__AJ306389.1__ARO_3003374	135	136	R45C
acrR__CP000647__ARO_3003373	327	328	M109I
acrR__CP000647__ARO_3003373	495	496	V165I
acrR__CP000647__ARO_3003373	342	343	Y114F
acrR__NC_000913.3__ARO_3003807	135	136	R45C
basR__NC_002516.2__ARO_3003582	213	214	L71R
basR__NC_002516.2__ARO_3003582	471	472	L157Q
cls__CP013009__ARO_3003092	60	61	A20D
cls__CP013009__ARO_3003092	645	646	H215R
cls__CP013009__ARO_3003092	654	655	R218Q
cls__CP013009__ARO_3003092	534	535	G178T
cls__CP013009__ARO_3003092	177	178	K59T
cls__CP013009__ARO_3003092	81	82	D27N
cls__CP013009__ARO_3003092	801	802	R267H
cls__CP013009__ARO_3003092	39	40	N13T
cls__CP013009__ARO_3003092	39	40	N13I
cls__NC_007795__ARO_3003074	156	157	L52F
cls__NC_007795__ARO_3003074	99	100	T33N
cls__NC_007795__ARO_3003074	180	181	F60S
cls__NC_007795__ARO_3003074	69	70	A23V
embA__CP003248__ARO_3003453	603	604	A201T
embA__CP003248__ARO_3003453	15	16	G5S
embA__CP003248__ARO_3003453	2499	2500	D833A
embA__CP003248__ARO_3003453	2739	2740	P913S
embA__CP003248__ARO_3003453	963	964	G321S
embA__CP003248__ARO_3003453	12	13	D4N
embA__CP003248__ARO_3003453	1050	1051	G350D
embA__CP003248__ARO_3003453	1386	1387	A462V
embB__AE000516__ARO_3003465	957	958	Y319D
embB__AE000516__ARO_3003465	999	1000	Y333H
embB__AL123456__ARO_3003326	1104	1105	E368A
embB__AL123456__ARO_3003326	1068	1069	A356V
embB__AL123456__ARO_3003326	1002	1003	Y334H
embB__AL123456__ARO_3003326	720	721	D240H
embB__AL123456__ARO_3003326	717	718	L239P
embB__AL123456__ARO_3003326	918	919	M306T
embB__AL123456__ARO_3003326	933	934	D311H
embB__AL123456__ARO_3003326	1125	1126	P375A
embB__AL123456__ARO_3003326	1071	1072	A357S
embB__AL123456__ARO_3003326	957	958	Y319C
embB__AL123456__ARO_3003326	999	1000	Y333C
embB__AL123456__ARO_3003326	957	958	Y319N
embB__AL123456__ARO_3003326	1890	1891	T630I
embB__AL123456__ARO_3003326	1521	1522	R507G
embB__AL123456__ARO_3003326	1239	1240	L413P
embB__AL123456__ARO_3003326	1218	1219	G406A
embB__AL123456__ARO_3003326	990	991	F330V
embB__AL123456__ARO_3003326	984	985	D328G
embB__AL123456__ARO_3003326	984	985	D328Y
embB__AL123456__ARO_3003326	993	994	D331Y
embB__AL123456__ARO_3003326	942	943	A314G
embB__AL123456__ARO_3003326	966	967	Y322C
embB__AL123456__ARO_3003326	3072	3073	D1024N
embB__AL123456__ARO_3003326	891	892	S297A
embB__AL123456__ARO_3003326	897	898	D299E
embB__AL123456__ARO_3003326	918	919	M306L
embB__AL123456__ARO_3003326	918	919	M306V
embB__AL123456__ARO_3003326	918	919	M306I
embB__AL123456__ARO_3003326	3000	3001	M1000R
embB__AL123456__ARO_3003326	2877	2878	D959A
embB__AL123456__ARO_3003326	2235	2236	G745D
embB__AL123456__ARO_3003326	1491	1492	Q497K
embB__AL123456__ARO_3003326	1491	1492	Q497R
embB__AL123456__ARO_3003326	1413	1414	R471P
embB__AL123456__ARO_3003326	1512	1513	E504Q
embB__AL123456__ARO_3003326	1407	1408	R469P
embB__AL123456__ARO_3003326	1395	1396	I465D
embB__AL123456__ARO_3003326	1380	1381	R460C
embB__AL123456__ARO_3003326	1338	1339	P446H
embB__AL123456__ARO_3003326	1218	1219	G406D
embB__AL123456__ARO_3003326	1218	1219	G406C
embB__AL123456__ARO_3003326	1218	1219	G406S
embB__AL123456__ARO_3003326	1197	1198	N399H
embB__AL123456__ARO_3003326	1191	1192	P397Q
embB__AL123456__ARO_3003326	1140	1141	S380R
embB__AL123456__ARO_3003326	1134	1135	E378A
embB__BX248333__ARO_3003325	1830	1831	T610K
embB__BX248333__ARO_3003325	2994	2995	Q998R
embB__BX248333__ARO_3003325	3036	3037	F1012S
embC__CP003248__ARO_3003327	861	862	V287F
embC__CP003248__ARO_3003327	927	928	T309N
embC__CP003248__ARO_3003327	732	733	S244T
embC__CP003248__ARO_3003327	810	811	T270I
embC__CP003248__ARO_3003327	888	889	Y296H
embC__CP003248__ARO_3003327	924	925	G308D
embC__CP003248__ARO_3003327	975	976	G325S
embC__CP003248__ARO_3003327	741	742	A247P
embC__CP003248__ARO_3003327	891	892	I297L
embC__CP003248__ARO_3003327	978	979	W326R
embC__CP003248__ARO_3003327	861	862	V287F
embC__CP003248__ARO_3003327	927	928	Y309N
embC__CP003248__ARO_3003327	888	889	Y296S
embC__CP003248__ARO_3003327	906	907	R302G
embC__CP003248__ARO_3003327	741	742	A247P
embC__CP003248__ARO_3003327	810	811	T270I
embC__CP003248__ARO_3003327	891	892	I297T
embC__CP003248__ARO_3003327	816	817	G272S
embC__CP003248__ARO_3003327	855	856	H285Y
embC__CP003248__ARO_3003327	900	901	M300R
embC__CP003248__ARO_3003327	921	922	A307T
embC__CP003248__ARO_3003327	864	865	G288W
embC__CP003248__ARO_3003327	909	910	V303G
embC__CP003248__ARO_3003327	810	811	T270I
embC__CP003248__ARO_3003327	864	865	G288W
embC__CP003248__ARO_3003327	909	910	V303G
embC__CP003248__ARO_3003327	864	865	G288V
embC__CP003248__ARO_3003327	930	931	M310K
embC__CP003248__ARO_3003327	981	982	Y327N
embC__CP003248__ARO_3003327	891	892	I297L
embC__CP003248__ARO_3003327	978	979	W326R
embC__CP003248__ARO_3003327	732	733	A244T
embC__CP003248__ARO_3003327	864	865	G288W
embC__CP003248__ARO_3003327	909	910	V303G
embC__CP003248__ARO_3003327	810	811	T270I
embC__CP003248__ARO_3003327	891	892	I297T
embC__CP003248__ARO_3003327	741	742	A247P
embC__CP003248__ARO_3003327	810	811	T270I
embC__CP003248__ARO_3003327	2214	2215	R738Q
embC__CP003248__ARO_3003327	1194	1195	P398S
embC__CP003248__ARO_3003327	753	754	L251R
embC__CP003248__ARO_3003327	762	763	A254G
embC__CP003248__ARO_3003327	810	811	T270I
embC__CP003248__ARO_3003327	1473	1474	Q491R
embC__CP003248__ARO_3003327	1506	1507	L502P
embC__CP003248__ARO_3003327	2943	2944	V981L
embC__CP003248__ARO_3003327	1182	1183	N394D
embC__CP003248__ARO_3003327	981	982	Y327N
embC__CP003248__ARO_3003327	978	979	W326R
embC__CP003248__ARO_3003327	975	976	G325S
embC__CP003248__ARO_3003327	930	931	M310K
embC__CP003248__ARO_3003327	927	928	Y309N
embC__CP003248__ARO_3003327	924	925	G308D
embC__CP003248__ARO_3003327	921	922	A307T
embC__CP003248__ARO_3003327	909	910	V303G
embC__CP003248__ARO_3003327	906	907	R302G
embC__CP003248__ARO_3003327	900	901	M300R
embC__CP003248__ARO_3003327	891	892	I297T
embC__CP003248__ARO_3003327	891	892	I297L
embC__CP003248__ARO_3003327	888	889	Y296S
embC__CP003248__ARO_3003327	888	889	Y296H
embC__CP003248__ARO_3003327	864	865	G288V
embC__CP003248__ARO_3003327	864	865	G288W
embC__CP003248__ARO_3003327	861	862	V287F
embC__CP003248__ARO_3003327	855	856	H285Y
embC__CP003248__ARO_3003327	762	763	A254G
embC__CP003248__ARO_3003327	753	754	L251R
embR__AL123456__ARO_3003455	1137	1138	Q379R
embR__AL123456__ARO_3003455	330	331	C110Y
ethA__AE000516__ARO_3003458	558	559	T186K
ethA__AE000516__ARO_3003458	129	130	G43C
ethA__AE000516__ARO_3003458	1389	1390	R463S
ethA__AE000516__ARO_3003458	1239	1240	G413D
ethA__AE000516__ARO_3003458	1176	1177	T392A
ethA__AE000516__ARO_3003458	1155	1156	G385D
ethA__AE000516__ARO_3003458	1014	1015	I338S
ethA__AE000516__ARO_3003458	669	670	E223K
ethA__AE000516__ARO_3003458	129	130	G43S
ethA__AE000516__ARO_3003458	165	166	D55A
ethA__AE000516__ARO_3003458	1143	1144	A381P
ethA__AE000516__ARO_3003458	1026	1027	T342K
ethA__AE000516__ARO_3003458	252	253	T84D
ethA__AE000516__ARO_3003458	174	175	D58A
ethA__AE000516__ARO_3003458	153	154	P51L
fabG__NC_000913.3__ARO_3004049	453	454	Y151V
fabI__NC_000913.3__ARO_3004045	609	610	F203A
fabI__NC_000913.3__ARO_3004045	609	610	F203C
fabI__NC_000913.3__ARO_3004045	609	610	F203V
fabI__NC_000913.3__ARO_3004045	609	610	F203L
fabI__NC_000913.3__ARO_3004045	279	280	G93A
fabI__NC_000913.3__ARO_3004045	477	478	M159T
fabI__NC_000913.3__ARO_3004045	279	280	G93V
fabI__NC_000913.3__ARO_3004045	279	280	G93S
folC__NC_000962.3__ARO_3004157	450	451	S150G
folC__NC_000962.3__ARO_3004157	273	274	R91W
folC__NC_000962.3__ARO_3004157	168	169	L56V
folC__NC_000962.3__ARO_3004157	60	61	T20P
folC__NC_000962.3__ARO_3004157	129	130	I43S
folC__NC_000962.3__ARO_3004157	147	148	R49W
folC__NC_000962.3__ARO_3004157	129	130	I43A
folC__NC_000962.3__ARO_3004157	129	130	I43T
folC__NC_000962.3__ARO_3004157	147	148	R49P
folC__NC_000962.3__ARO_3004157	120	121	E40G
folC__NC_000962.3__ARO_3004157	120	121	E40Q
folC__NC_000962.3__ARO_3004157	1260	1261	A420V
folC__NC_000962.3__ARO_3004157	459	460	E153G
folC__NC_000962.3__ARO_3004157	459	460	E153A
folC__NC_000962.3__ARO_3004157	450	451	S150C
folP__AE009949__ARO_3003387	75	76	F25I
folP__AL450380__ARO_3003389	159	160	T53I
folP__AL450380__ARO_3003389	165	166	P55T
folP__AL450380__ARO_3003389	165	166	P55A
folP__AL450380__ARO_3003389	159	160	T53A
folP__AL450380__ARO_3003389	165	166	P55L
folP__AL450380__ARO_3003389	159	160	T53P
folP__AL450380__ARO_3003389	159	160	T53N
folP__AL450380__ARO_3003389	165	166	P55S
folP__AL450380__ARO_3003389	165	166	P55R
folP__AL450380__ARO_3003389	165	166	P55H
folP__NC_007779__ARO_3003386	192	193	P64R
folP__NC_007779__ARO_3003386	192	193	P64L
folP__NC_007779__ARO_3003386	192	193	P64S
folP__NC_007779__ARO_3003386	192	193	P64A
folP__NC_007779__ARO_3003386	192	193	P64H
gidB__AL123456__ARO_3003470	402	403	A134E
gidB__AL123456__ARO_3003470	213	214	G71V
gidB__AL123456__ARO_3003470	210	211	S70R
gidB__AL123456__ARO_3003470	201	202	D67H
gidB__AL123456__ARO_3003470	165	166	I55S
gidB__AL123456__ARO_3003470	141	142	R47Q
gidB__AL123456__ARO_3003470	135	136	W45C
gidB__AL123456__ARO_3003470	48	49	L16R
gidB__AL123456__ARO_3003470	600	601	A200E
gidB__AL123456__ARO_3003470	564	565	V188G
gidB__AL123456__ARO_3003470	225	226	P75S
gidB__AL123456__ARO_3003470	549	550	A183E
gidB__AL123456__ARO_3003470	564	565	V188M
gidB__AL123456__ARO_3003470	252	253	P84C
gidB__AL123456__ARO_3003470	492	493	G164C
gidB__AL123456__ARO_3003470	147	148	L49F
gidB__AL123456__ARO_3003470	237	238	L79F
gidB__AL123456__ARO_3003470	351	352	G117E
gidB__AL123456__ARO_3003470	156	157	N52T
gidB__AL123456__ARO_3003470	156	157	C52STOP
gidB__AL123456__ARO_3003470	90	91	G30R
gidB__AL123456__ARO_3003470	144	145	H48Y
gidB__AL123456__ARO_3003470	252	253	P84L
gidB__AL123456__ARO_3003470	135	136	W45S
gidB__AL123456__ARO_3003470	549	550	A183T
gidB__AL123456__ARO_3003470	444	445	W148R
gidB__AL123456__ARO_3003470	414	415	A138E
gidB__AL123456__ARO_3003470	381	382	Q127P
gyrA__AB003428.1__ARO_3003702	240	241	S80L
gyrA__ACLQ01000019.1__ARO_3003931	240	241	G80N
gyrA__AF469609__ARO_3003297	270	271	D90G
gyrA__AF469609__ARO_3003297	285	286	D95N
gyrA__AL123456__ARO_3003295	222	223	A74S
gyrA__AL123456__ARO_3003295	270	271	A90G
gyrA__AL123456__ARO_3003295	270	271	A90V
gyrA__AL123456__ARO_3003295	264	265	G88A
gyrA__AL123456__ARO_3003295	282	283	D94T
gyrA__AL123456__ARO_3003295	282	283	D94V
gyrA__AL123456__ARO_3003295	282	283	D94Y
gyrA__AL123456__ARO_3003295	282	283	D94N
gyrA__AL123456__ARO_3003295	273	274	S91P
gyrA__AL123456__ARO_3003295	264	265	G88C
gyrA__AL123456__ARO_3003295	267	268	D89G
gyrA__AL123456__ARO_3003295	267	268	D89N
gyrA__AL123456__ARO_3003295	282	283	D94A
gyrA__AL123456__ARO_3003295	267	268	D89V
gyrA__AL123456__ARO_3003295	306	307	P102H
gyrA__AL123456__ARO_3003295	327	328	L109V
gyrA__AL123456__ARO_3003295	282	283	D94G
gyrA__AL123456__ARO_3003295	285	286	S95T
gyrA__AL123456__ARO_3003295	240	241	T80A
gyrA__AL123456__ARO_3003295	1416	1417	D472H
gyrA__AL123456__ARO_3003295	270	271	A90V
gyrA__AL123456__ARO_3003295	282	283	D94G
gyrA__AL450380__ARO_3003298	273	274	A91T
gyrA__NC_002163.1__ARO_3003789	258	259	T86I
gyrA__NC_002516.2__ARO_3003684	249	250	T83I
gyrA__NC_002516.2__ARO_3003684	261	262	D87G
gyrA__NC_002516.2__ARO_3003684	261	262	D87N
gyrA__NC_002516.2__ARO_3003684	249	250	T83I
gyrA__NC_002516.2__ARO_3003684	240	241	H80R
gyrA__NC_002516.2__ARO_3003684	249	250	T83I
gyrA__NC_002516.2__ARO_3003684	261	262	D87H
gyrA__NC_002516.2__ARO_3003684	249	250	T83I
gyrA__NC_002516.2__ARO_3003684	261	262	D87N
gyrA__NC_002946.2__ARO_3003928	285	286	D95G
gyrA__NC_002946.2__ARO_3003928	285	286	D95N
gyrA__NC_002946.2__ARO_3003928	273	274	S91F
gyrA__NC_002952__ARO_3003296	252	253	S84L
gyrA__NC_002952__ARO_3003296	255	256	S85P
gyrA__NC_002952__ARO_3003296	264	265	E88K
gyrA__NC_002952__ARO_3003296	264	265	E88A
gyrA__NC_003197.1__ARO_3003926	261	262	D87Y
gyrA__NC_003197.1__ARO_3003926	261	262	D87N
gyrA__NC_003197.1__ARO_3003926	249	250	S83F
gyrA__NC_003197.1__ARO_3003926	291	292	S97P
gyrA__NC_004337.2__ARO_3003940	240	241	H80P
gyrA__NC_004337.2__ARO_3003940	171	172	N57K
gyrA__NC_006085.1__ARO_3003974	315	316	D105G
gyrA__NC_006085.1__ARO_3003974	303	304	S101L
gyrA__NC_009089.1__ARO_3003995	1152	1153	A384D
gyrA__NC_015964.1__ARO_3003924	252	253	S84Y
gyrA__U00096__ARO_3003294	249	250	S83I
gyrA__U00096__ARO_3003294	249	250	S83L
gyrA__U00096__ARO_3003294	249	250	S83W
gyrA__U00096__ARO_3003294	261	262	D87V
gyrA__U00096__ARO_3003294	249	250	S83L
gyrA__U00096__ARO_3003294	261	262	D87N
gyrA__U00096__ARO_3003294	261	262	D87N
gyrA__U00096__ARO_3003294	261	262	D87G
gyrA__U00096__ARO_3003294	261	262	D87H
gyrA__U00096__ARO_3003294	261	262	D87Y
gyrA__U00096__ARO_3003294	249	250	S83L
gyrA__U00096__ARO_3003294	261	262	D87Y
gyrB__AL450380__ARO_3003304	1392	1393	D464N
gyrB__AL450380__ARO_3003304	1506	1507	N502D
gyrB__AL450380__ARO_3003304	1512	1513	E504V
gyrB__AP009048__ARO_3003303	408	409	R136C
gyrB__AP009048__ARO_3003303	408	409	R136E
gyrB__AP009048__ARO_3003303	408	409	R136L
gyrB__AP009048__ARO_3003303	408	409	R136I
gyrB__AP009048__ARO_3003303	408	409	R136G
gyrB__AP009048__ARO_3003303	408	409	R136S
gyrB__AP009048__ARO_3003303	408	409	R136H
gyrB__NC_002952__ARO_3003301	519	520	T173A
gyrB__NC_002952__ARO_3003301	255	256	G85S
gyrB__NC_002952__ARO_3003301	384	385	S128L
gyrB__NC_002952__ARO_3003301	432	433	R144S
gyrB__NC_002952__ARO_3003301	432	433	R144I
gyrB__NC_002952__ARO_3003301	168	169	I56S
gyrB__NC_002952__ARO_3003301	306	307	I102S
gyrB__NC_003197__ARO_3003307	1398	1399	E466D
gyrB__NC_008783__ARO_3003302	642	643	T214A
gyrB__NC_008783__ARO_3003302	372	373	G124S
gyrB__NC_008783__ARO_3003302	552	553	R184Q
gyrB__NC_008783__ARO_3003302	642	643	T214I
gyrB__NC_009525.1__ARO_3003459	1416	1417	D472H
gyrB__NC_009525.1__ARO_3003459	1530	1531	N510D
gyrB__NC_009525.1__ARO_3003459	1455	1456	R485C
gyrB__NC_009525.1__ARO_3003459	1617	1618	T539N
gyrB__NC_009525.1__ARO_3003459	1614	1615	N538D
gyrB__NC_009525.1__ARO_3003459	1638	1639	T546M
gyrB__NC_009525.1__ARO_3003459	1020	1021	V340L
gyrB__NC_009525.1__ARO_3003459	1500	1501	D500H
gyrB__NC_009525.1__ARO_3003459	1614	1615	N538D
gyrB__NC_011374__ARO_3003305	1386	1387	P462S
gyrB__NC_011374__ARO_3003305	1506	1507	E502Q
gyrB__NC_020418__ARO_3003306	1392	1393	S464Y
gyrB__NC_020418__ARO_3003306	1389	1390	S463A
inhA__AL123456__ARO_3003393	282	283	S94A
inhA__AL123456__ARO_3003393	285	286	I95P
inhA__AL123456__ARO_3003393	582	583	I194T
inhA__AL123456__ARO_3003393	48	49	I16T
inhA__AL123456__ARO_3003393	63	64	I21V
inhA__AL123456__ARO_3003393	63	64	I21T
inhA__AL123456__ARO_3003393	141	142	I47T
inhA__AL123456__ARO_3003393	234	235	V78A
iniA__AL123456__ARO_3003448	9	10	P3A
iniA__AL123456__ARO_3003448	1611	1612	R537H
iniA__AL123456__ARO_3003448	1503	1504	S501W
iniA__AL123456__ARO_3003448	924	925	G308R
iniB__NC_000962.3__ARO_3004135	141	142	A47T
iniC__AL123456__ARO_3003451	1053	1054	Q351STOP
iniC__AL123456__ARO_3003451	744	745	P248A
kasA__AL123456__ARO_3003463	198	199	D66N
kasA__AL123456__ARO_3003463	363	364	R121K
kasA__AL123456__ARO_3003463	807	808	G269S
kasA__AL123456__ARO_3003463	1161	1162	G387D
kasA__AL123456__ARO_3003463	936	937	G312S
kasA__AL123456__ARO_3003463	1239	1240	F413L
katG__NC_000962.3__ARO_3003392	945	946	S315G
katG__NC_000962.3__ARO_3003392	945	946	S315R
katG__NC_000962.3__ARO_3003392	1761	1762	L587M
katG__NC_000962.3__ARO_3003392	1887	1888	G629S
katG__NC_000962.3__ARO_3003392	2205	2206	D735N
katG__NC_000962.3__ARO_3003392	381	382	Q127E
katG__NC_000962.3__ARO_3003392	696	697	P232S
katG__NC_000962.3__ARO_3003392	399	400	N133T
katG__NC_000962.3__ARO_3003392	1362	1363	E454STOP
katG__NC_000962.3__ARO_3003392	1149	1150	S383P
katG__NC_000962.3__ARO_3003392	291	292	H97R
katG__NC_000962.3__ARO_3003392	1467	1468	R489S
katG__NC_000962.3__ARO_3003392	1260	1261	M420T
katG__NC_000962.3__ARO_3003392	1161	1162	D387H
katG__NC_000962.3__ARO_3003392	369	370	G123E
katG__NC_000962.3__ARO_3003392	897	898	G299S
katG__NC_000962.3__ARO_3003392	1257	1258	D419H
katG__NC_000962.3__ARO_3003392	528	529	M176T
katG__NC_000962.3__ARO_3003392	1896	1897	R632C
katG__NC_000962.3__ARO_3003392	1626	1627	D542H
katG__NC_000962.3__ARO_3003392	192	193	Y64S
katG__NC_000962.3__ARO_3003392	285	286	Y95C
katG__NC_000962.3__ARO_3003392	393	394	P131T
katG__NC_000962.3__ARO_3003392	417	418	A139P
katG__NC_000962.3__ARO_3003392	426	427	D142G
katG__NC_000962.3__ARO_3003392	486	487	A162V
katG__NC_000962.3__ARO_3003392	918	919	T306P
katG__NC_000962.3__ARO_3003392	1155	1156	R385W
katG__NC_000962.3__ARO_3003392	1161	1162	D387G
katG__NC_000962.3__ARO_3003392	1182	1183	T394M
katG__NC_000962.3__ARO_3003392	1317	1318	Q439P
katG__NC_000962.3__ARO_3003392	1449	1450	F483L
katG__NC_000962.3__ARO_3003392	1623	1624	A541D
katG__NC_000962.3__ARO_3003392	96	97	G32D
katG__NC_000962.3__ARO_3003392	141	142	V47E
katG__NC_000962.3__ARO_3003392	582	583	D194G
katG__NC_000962.3__ARO_3003392	768	769	A256T
katG__NC_000962.3__ARO_3003392	2001	2002	T667P
katG__NC_000962.3__ARO_3003392	1872	1873	M624V
katG__NC_000962.3__ARO_3003392	2151	2152	A717P
katG__NC_000962.3__ARO_3003392	1005	1006	I335T
katG__NC_000962.3__ARO_3003392	381	382	Q127P
katG__NC_000962.3__ARO_3003392	1056	1057	Q352E
katG__NC_000962.3__ARO_3003392	294	295	Y98C
katG__NC_000962.3__ARO_3003392	1137	1138	A379T
katG__NC_000962.3__ARO_3003392	807	808	G269R
katG__NC_000962.3__ARO_3003392	1293	1294	A431V
katG__NC_000962.3__ARO_3003392	51	52	S17T
katG__NC_000962.3__ARO_3003392	279	280	A93T
katG__NC_000962.3__ARO_3003392	108	109	D36E
katG__NC_000962.3__ARO_3003392	330	331	A110V
katG__NC_000962.3__ARO_3003392	417	418	A139V
katG__NC_000962.3__ARO_3003392	900	901	G300W
katG__NC_000962.3__ARO_3003392	828	829	H276M
katG__NC_000962.3__ARO_3003392	885	886	Q295H
katG__NC_000962.3__ARO_3003392	51	52	S17N
katG__NC_000962.3__ARO_3003392	57	58	G19D
katG__NC_000962.3__ARO_3003392	672	673	Q224E
katG__NC_000962.3__ARO_3003392	729	730	A243S
katG__NC_000962.3__ARO_3003392	1650	1651	A550D
katG__NC_000962.3__ARO_3003392	6	7	P2S
katG__NC_000962.3__ARO_3003392	420	421	S140N
katG__NC_000962.3__ARO_3003392	837	838	G279D
katG__NC_000962.3__ARO_3003392	855	856	G285D
katG__NC_000962.3__ARO_3003392	948	949	G316D
katG__NC_000962.3__ARO_3003392	1371	1372	S457I
katG__NC_000962.3__ARO_3003392	1779	1780	G593D
katG__NC_000962.3__ARO_3003392	312	313	R104L
katG__NC_000962.3__ARO_3003392	189	190	D63E
katG__NC_000962.3__ARO_3003392	582	583	D194Y
katG__NC_000962.3__ARO_3003392	807	808	G269D
katG__NC_000962.3__ARO_3003392	687	688	Y229F
katG__NC_000962.3__ARO_3003392	900	901	W300G
katG__NC_000962.3__ARO_3003392	786	787	T262R
katG__NC_000962.3__ARO_3003392	825	826	T275P
katG__NC_000962.3__ARO_3003392	984	985	W328G
katG__NC_000962.3__ARO_3003392	1011	1012	Y337C
katG__NC_000962.3__ARO_3003392	1050	1051	A350S
katG__NC_000962.3__ARO_3003392	393	394	P131R
katG__NC_000962.3__ARO_3003392	324	325	H108E
katG__NC_000962.3__ARO_3003392	324	325	H108Q
katG__NC_000962.3__ARO_3003392	273	274	W91R
katG__NC_000962.3__ARO_3003392	321	322	W107R
katG__NC_000962.3__ARO_3003392	1788	1789	N596S
katG__NC_000962.3__ARO_3003392	1791	1792	Y597H
katG__NC_000962.3__ARO_3003392	1518	1519	E506STOP
katG__NC_000962.3__ARO_3003392	945	946	S315T
katG__NC_000962.3__ARO_3003392	1389	1390	R463L
katG__NC_000962.3__ARO_3003392	303	304	L101P
katG__NC_000962.3__ARO_3003392	414	415	N138D
katG__NC_000962.3__ARO_3003392	414	415	N138S
katG__NC_000962.3__ARO_3003392	384	385	R128Q
katG__NC_000962.3__ARO_3003392	393	394	P131Q
katG__NC_000962.3__ARO_3003392	204	205	V68G
katG__NC_000962.3__ARO_3003392	702	703	A234G
katG__NC_000962.3__ARO_3003392	945	946	S315N
katG__NC_000962.3__ARO_3003392	378	379	M126I
katG__NC_000962.3__ARO_3003392	945	946	S315I
liaR__CP003583__ARO_3003078	219	220	W73C
liaS__CP003583__ARO_3003079	576	577	E192G
liaS__CP003583__ARO_3003079	792	793	H264Q
liaS__CP003583__ARO_3003079	540	541	A180T
liaS__CP003583__ARO_3003079	360	361	T120A
lmrA__AL009126__ARO_3003028	156	157	Q52P
marR__U00096__ARO_3003378	231	232	R77C
marR__U00096__ARO_3003378	309	310	G103S
marR__U00096__ARO_3003378	282	283	R94S
marR__U00096__ARO_3003378	282	283	R94H
marR__U00096__ARO_3003378	135	136	V45E
marR__U00096__ARO_3003378	411	412	Y137H
marR__U00096__ARO_3003378	219	220	R73C
marR__U00096__ARO_3003378	147	148	I49S
marR__U00096__ARO_3003378	9	10	S3N
marR__U00096__ARO_3003378	231	232	R77L
marR__U00096__ARO_3003378	288	289	V96E
marR__U00096__ARO_3003378	234	235	L78M
marR__U00096__ARO_3003378	93	94	E31STOP
marR__U00096__ARO_3003378	219	220	R73S
marR__U00096__ARO_3003378	210	211	A70T
mexR__NC_002516__ARO_3000506	216	217	I72N
mexR__NC_002516__ARO_3000506	105	106	L35STOP
mexR__NC_002516__ARO_3000506	321	322	H107P
mexR__NC_002516__ARO_3000506	159	160	N53D
mexR__NC_002516__ARO_3000506	171	172	L57P
mexR__NC_002516__ARO_3000506	225	226	L75P
mexR__NC_002516__ARO_3000506	225	226	L75R
mexR__NC_002516__ARO_3000506	249	250	R83C
mexR__NC_002516__ARO_3000506	273	274	R91C
mexR__NC_002516__ARO_3000506	273	274	R91H
mexR__NC_002516__ARO_3000506	135	136	L45P
mexR__NC_002516__ARO_3000506	138	139	I46N
mexR__NC_002516__ARO_3000506	171	172	L57R
mexR__NC_002516__ARO_3000506	207	208	T69I
mexZ__NC_002516.2__ARO_3003709	30	31	Q10Z
mexZ__NC_002516.2__ARO_3003709	585	586	G195E
mexZ__NC_002516.2__ARO_3003709	132	133	V44A
mexZ__NC_002516.2__ARO_3003709	138	139	G46S
mprF__HM140977__ARO_3003319	885	886	S295L
mprF__HM140977__ARO_3003319	1254	1255	I418N
mprF__HM140977__ARO_3003319	1416	1417	T472K
mprF__HM140977__ARO_3003319	1041	1042	M347R
mprF__HM140977__ARO_3003319	1023	1024	L341S
mprF__HM140977__ARO_3003319	1035	1036	T345A
mprF__HM140977__ARO_3003319	1035	1036	T345I
mprF__HM140977__ARO_3003319	1053	1054	V351E
mprF__HM140977__ARO_3003319	942	943	P314L
mprF__HM140977__ARO_3003319	171	172	F57S
mprF__HM140977__ARO_3003319	1035	1036	T345K
mprF__HM140977__ARO_3003319	1260	1261	I420N
mprF__HM140977__ARO_3003319	2478	2479	L826F
mprF__HM140977__ARO_3003319	1011	1012	S337L
mprF__HM140977__ARO_3003319	183	184	G61V
murA__CP009072__ARO_3003775	1107	1108	D369N
murA__CP009072__ARO_3003775	1110	1111	L370I
nalC__NC_002516__ARO_3000818	627	628	S209R
nalC__NC_002516__ARO_3000818	291	292	R97G
nalC__NC_002516__ARO_3000818	213	214	G71E
nalC__NC_002516__ARO_3000818	558	559	A186T
nalD__NC_002516__ARO_3000819	96	97	S32N
ndh__AL123456__ARO_3003461	39	40	R13C
ndh__AL123456__ARO_3003461	330	331	T110A
ndh__AL123456__ARO_3003461	804	805	R268H
ndh__AL123456__ARO_3003461	900	901	A300P
ndh__AL123456__ARO_3003461	54	55	V18A
ndh__AL123456__ARO_3003461	150	151	L50V
ndh__AL123456__ARO_3003461	939	940	G313R
nfsA__NC_000913.3__ARO_3003751	609	610	R203L
nfsA__NC_000913.3__ARO_3003751	399	400	R133S
nfsA__NC_000913.3__ARO_3003751	699	700	E233STOP
nfsA__NC_000913.3__ARO_3003751	423	424	K141STOP
nfsA__NC_000913.3__ARO_3003751	45	46	R15C
nfsA__NC_000913.3__ARO_3003751	132	133	Q44STOP
nfsA__NC_000913.3__ARO_3003751	135	136	Y45C
nfsA__NC_000913.3__ARO_3003751	609	610	R203C
nfsA__NC_000913.3__ARO_3003751	393	394	G131D
nfsA__NC_000913.3__ARO_3003751	99	100	S33R
omp36__AF335467__ARO_3003385	399	400	G133D
ompF__NC_007779__ARO_3003390	423	424	G141E
ompF__NC_007779__ARO_3003390	462	463	R154A
ompF__NC_007779__ARO_3003390	462	463	R154D
ompF__NC_007779__ARO_3003390	423	424	G141D
oprD__NC_002516.2__ARO_3003686	426	427	Q142X
parC__AE005672__ARO_3003311	240	241	S80Y
parC__AE005672__ARO_3003311	240	241	S80F
parC__AE005672__ARO_3003311	252	253	D84H
parC__CP011538.1__ARO_3003310	402	403	K134R
parC__CP011538.1__ARO_3003310	240	241	S80I
parC__NCTC_8325__fluoroquinolone_additional	240	241	nt240+12
parC__NC_002162.1__ARO_3003309	252	253	S84P
parC__NC_002162.1__ARO_3003309	261	262	E87Q
parC__NC_002162.1__ARO_3003309	249	250	S83W
parC__NC_002162.1__ARO_3003309	249	250	S83L
parC__NC_002946.2__ARO_3003929	261	262	S87R
parC__NC_002946.2__ARO_3003929	273	274	E91G
parC__NC_003197.1__ARO_3003939	318	319	W106G
parC__NC_004337.2__ARO_3003941	387	388	S129P
parC__NC_004337.2__ARO_3003941	333	334	D111H
parC__NC_004337.2__ARO_3003941	255	256	A85T
parC__NC_015964.1__ARO_3003925	252	253	S84F
parC__U00096__ARO_3003308	252	253	E84G
parC__U00096__ARO_3003308	240	241	S80I
parE__D67075.1__ARO_3003314	234	235	G78S
parE__D67075.1__ARO_3003314	408	409	R136G
parE__NC_002516.2__ARO_3003685	1311	1312	M437I
parE__NC_002516.2__ARO_3003685	1419	1420	A473V
parE__NC_002952__ARO_3003315	1302	1303	D434H
parE__NC_002952__ARO_3003315	1302	1303	D434N
parE__NC_002952__ARO_3003315	1761	1762	P587S
parE__NC_003197__ARO_3003317	1383	1384	V461G
parE__NC_007779__ARO_3003316	1428	1429	D476N
pgsA__NC_003923__ARO_3003323	198	199	K66R
pgsA__NC_003923__ARO_3003323	192	193	A64V
pgsA__NC_003923__ARO_3003323	531	532	S177F
pgsA__NC_003923__ARO_3003323	177	178	V59N
pncA__AL123456__ARO_3003394	246	247	H82R
pncA__AL123456__ARO_3003394	159	160	D53N
ramR__CP000647__ARO_3003380	264	265	I88N
ramR__CP000647__ARO_3003380	15	16	K5E
ramR__CP000647__ARO_3003380	129	130	T43M
ramR__CP000647__ARO_3003380	486	487	T162I
ramR__CP000647__ARO_3003380	57	58	A19V
ramR__CP000647__ARO_3003380	48	49	A16D
ramR__CP000647__ARO_3003380	288	289	G96D
ramR__CP001138__ARO_3003379	177	178	Y59H
ramR__CP001138__ARO_3003379	480	481	E160D
ramR__CP001138__ARO_3003379	252	253	M84I
ramR__CP001138__ARO_3003379	54	55	T18P
ramR__CP001138__ARO_3003379	75	76	G25A
ramR__CP001138__ARO_3003379	138	139	R46P
ramR__CP001138__ARO_3003379	150	151	T50P
ribD__NC_000962.3__ARO_3004184	24	25	G8R
rpoB__AL123456__ARO_3003283	1578	1579	H526R
rpoB__AL123456__ARO_3003283	1563	1564	L521P
rpoB__AL123456__ARO_3003283	1143	1144	A381V
rpoB__AL123456__ARO_3003283	438	439	V146F
rpoB__AL123456__ARO_3003283	1539	1540	Q513P
rpoB__AL123456__ARO_3003283	1536	1537	S512I
rpoB__AL123456__ARO_3003283	1368	1369	S456L
rpoB__AL123456__ARO_3003283	1353	1354	H451R
rpoB__AL123456__ARO_3003283	1578	1579	H526N
rpoB__AL123456__ARO_3003283	1587	1588	R529Q
rpoB__AL123456__ARO_3003283	1578	1579	H526T
rpoB__AL123456__ARO_3003283	1353	1354	H451D
rpoB__AL123456__ARO_3003283	1353	1354	H451C
rpoB__AL123456__ARO_3003283	1584	1585	R528P
rpoB__AL123456__ARO_3003283	1572	1573	L524S
rpoB__AL123456__ARO_3003283	1551	1552	Q517L
rpoB__AL123456__ARO_3003283	1527	1528	S509Q
rpoB__AL123456__ARO_3003283	1527	1528	S509R
rpoB__AL123456__ARO_3003283	1350	1351	S450L
rpoB__AL123456__ARO_3003283	1578	1579	H526L
rpoB__AL123456__ARO_3003283	1548	1549	D516G
rpoB__AL123456__ARO_3003283	1548	1549	D516N
rpoB__AL123456__ARO_3003283	1539	1540	Q513K
rpoB__AL123456__ARO_3003283	1539	1540	Q513L
rpoB__AL123456__ARO_3003283	1353	1354	H451Y
rpoB__AL123456__ARO_3003283	1512	1513	E504A
rpoB__AL123456__ARO_3003283	1470	1471	Q490H
rpoB__AL123456__ARO_3003283	1566	1567	S522W
rpoB__AL123456__ARO_3003283	1578	1579	H526Y
rpoB__AL123456__ARO_3003283	1614	1615	L538R
rpoB__AL123456__ARO_3003283	1599	1600	L533R
rpoB__AL123456__ARO_3003283	1578	1579	H526C
rpoB__AL123456__ARO_3003283	1593	1594	S531L
rpoB__AL123456__ARO_3003283	1341	1342	S447Q
rpoB__AL123456__ARO_3003283	1323	1324	D441Y
rpoB__AL123456__ARO_3003283	1323	1324	D441V
rpoB__AL123456__ARO_3003283	1314	1315	Q438K
rpoB__AL123456__ARO_3003283	1539	1540	Q513STOP
rpoB__AL123456__ARO_3003283	1539	1540	Q513D
rpoB__AL123456__ARO_3003283	1539	1540	Q513E
rpoB__AL123456__ARO_3003283	1548	1549	D516H
rpoB__AL123456__ARO_3003283	1557	1558	N519K
rpoB__AL123456__ARO_3003283	1569	1570	G523A
rpoB__AL123456__ARO_3003283	1578	1579	H526F
rpoB__AL123456__ARO_3003283	1578	1579	H526Q
rpoB__AL123456__ARO_3003283	1593	1594	S531F
rpoB__AL123456__ARO_3003283	1593	1594	S531L
rpoB__AL123456__ARO_3003283	1866	1867	S622A
rpoB__AL123456__ARO_3003283	1578	1579	H526S
rpoB__AL123456__ARO_3003283	1545	1546	M515V
rpoB__AL123456__ARO_3003283	1578	1579	H526S
rpoB__AL123456__ARO_3003283	1605	1606	P535H
rpoB__AL123456__ARO_3003283	1578	1579	H526Y
rpoB__AL123456__ARO_3003283	1623	1624	E541G
rpoB__AL123456__ARO_3003283	1548	1549	D516Y
rpoB__AL123456__ARO_3003283	1533	1534	L511R
rpoB__AL123456__ARO_3003283	1548	1549	D516E
rpoB__AL123456__ARO_3003283	1566	1567	S522L
rpoB__AL123456__ARO_3003283	1554	1555	D518H
rpoB__AL123456__ARO_3003283	1593	1594	S531L
rpoB__AL123456__ARO_3003283	1542	1543	F514V
rpoB__AL123456__ARO_3003283	1593	1594	S531L
rpoB__AL123456__ARO_3003283	1578	1579	H526C
rpoB__AL123456__ARO_3003283	1533	1534	L511R
rpoB__AL123456__ARO_3003283	1548	1549	D516V
rpoB__AL123456__ARO_3003283	1533	1534	L511P
rpoB__AL123456__ARO_3003283	1545	1546	M515I
rpoB__AL123456__ARO_3003283	1572	1573	L524W
rpoB__AL123456__ARO_3003283	1575	1576	T525P
rpoB__AL123456__ARO_3003283	1578	1579	H526Q
rpoB__AL123456__ARO_3003283	1581	1582	-527K
rpoB__AL123456__ARO_3003283	1539	1540	Q513H
rpoB__AL123456__ARO_3003283	1542	1543	-514F
rpoB__AL123456__ARO_3003283	1545	1546	-515M
rpoB__AL123456__ARO_3003283	1548	1549	-516D
rpoB__AL123456__ARO_3003283	1539	1540	Q513R
rpoB__AL123456__ARO_3003283	1566	1567	S522STOP
rpoB__AL123456__ARO_3003283	1578	1579	H526P
rpoB__AL123456__ARO_3003283	1551	1552	Q517H
rpoB__AL123456__ARO_3003283	1524	1525	T508S
rpoB__AL123456__ARO_3003283	1533	1534	L511M
rpoB__AL123456__ARO_3003283	1548	1549	D516K
rpoB__AL123456__ARO_3003283	1554	1555	N518H
rpoB__AL123456__ARO_3003283	1554	1555	N518I
rpoB__AL123456__ARO_3003283	1557	1558	-519N
rpoB__AL123456__ARO_3003283	1566	1567	S522L
rpoB__AL123456__ARO_3003283	1593	1594	S531L
rpoB__AL123456__ARO_3003283	1578	1579	H526D
rpoB__AL123456__ARO_3003283	1533	1534	L511P
rpoB__AL123456__ARO_3003283	1536	1537	S512T
rpoB__AL123456__ARO_3003283	1548	1549	D516V
rpoB__AL123456__ARO_3003283	1548	1549	T516I
rpoB__AL123456__ARO_3003283	1569	1570	G523W
rpoB__AL123456__ARO_3003283	1575	1576	D525Y
rpoB__AL123456__ARO_3003283	1578	1579	H526D
rpoB__AL123456__ARO_3003283	1623	1624	E541G
rpoB__AL123456__ARO_3003283	1659	1660	S553A
rpoB__AL123456__ARO_3003283	1578	1579	H526P
rpoB__AL123456__ARO_3003283	1581	1582	K527Q
rpoB__AL123456__ARO_3003283	1614	1615	L538P
rpoB__AL123456__ARO_3003283	1635	1636	L545M
rpoB__AL123456__ARO_3003283	1686	1687	E562G
rpoB__AL123456__ARO_3003283	1692	1693	P564L
rpoB__AL123456__ARO_3003283	1713	1714	L571V
rpoB__AL123456__ARO_3003283	1899	1900	R633C
rpoB__AL123456__ARO_3003283	2016	2017	E672D
rpoB__AL123456__ARO_3003283	528	529	V176F
rpoB__AL123456__ARO_3003283	1524	1525	T508H
rpoB__AL123456__ARO_3003283	1524	1525	T508A
rpoB__AL123456__ARO_3003283	1524	1525	T508P
rpoB__AL123456__ARO_3003283	1521	1522	G507D
rpoB__AL123456__ARO_3003283	1521	1522	G507S
rpoB__AL123456__ARO_3003283	1722	1723	S574L
rpoB__AL123456__ARO_3003283	1515	1516	F505L
rpoB__AL123456__ARO_3003283	1578	1579	H526G
rpoB__AL123456__ARO_3003283	1563	1564	L521M
rpoB__AL123456__ARO_3003283	1536	1537	S512R
rpoB__AL123456__ARO_3003283	1584	1585	R528H
rpoB__AL123456__ARO_3003283	1581	1582	K527N
rpoB__AL123456__ARO_3003283	1566	1567	S522Q
rpoB__AL123456__ARO_3003283	1554	1555	N518T
rpoB__AL123456__ARO_3003283	1545	1546	-515M
rpoB__AL123456__ARO_3003283	1548	1549	-516D
rpoB__AL123456__ARO_3003283	1551	1552	-517Q
rpoB__AL123456__ARO_3003283	1554	1555	-518N
rpoB__AL123456__ARO_3003283	1566	1567	S522L
rpoB__AL123456__ARO_3003283	1716	1717	I572F
rpoB__AL123456__ARO_3003283	1533	1534	L511P
rpoB__AL123456__ARO_3003283	1545	1546	M515V
rpoB__AL123456__ARO_3003283	1545	1546	M515I
rpoB__AL123456__ARO_3003283	1548	1549	D516Y
rpoB__AL123456__ARO_3003283	1548	1549	D516T
rpoB__AL123456__ARO_3003283	1581	1582	K527Q
rpoB__AL123456__ARO_3003283	1578	1579	H526S
rpoB__AL123456__ARO_3003283	1578	1579	H526D
rpoB__AL123456__ARO_3003283	1593	1594	S531G
rpoB__AL123456__ARO_3003283	1593	1594	S531W
rpoB__AL123456__ARO_3003283	1599	1600	L533P
rpoB__AL123456__ARO_3003283	1548	1549	D516V
rpoB__AL123456__ARO_3003283	1533	1534	L511V
rpoB__AL123456__ARO_3003283	1368	1369	S456W
rpoB__AL123456__ARO_3003283	1578	1579	H526E
rpoB__AL123456__ARO_3003283	1593	1594	S531C
rpoB__AL123456__ARO_3003283	1536	1537	S512T
rpoB__AL123456__ARO_3003283	1533	1534	L511R
rpoB__AL450380__ARO_3003284	1416	1417	V472I
rpoB__AL450380__ARO_3003284	1368	1369	S456L
rpoB__NC_002695__ARO_3003288	1689	1690	T563P
rpoB__NC_002695__ARO_3003288	1599	1600	L533P
rpoB__NC_002695__ARO_3003288	2061	2062	R687H
rpoB__NC_002695__ARO_3003288	438	439	V146F
rpoB__NC_002695__ARO_3003288	1692	1693	P564L
rpoB__NC_002695__ARO_3003288	1593	1594	S531F
rpoB__NC_002695__ARO_3003288	1587	1588	R529S
rpoB__NC_002695__ARO_3003288	1578	1579	H526Y
rpoB__NC_002695__ARO_3003288	1587	1588	R529C
rpoB__NC_002695__ARO_3003288	1539	1540	Q513P
rpoB__NC_002695__ARO_3003288	1539	1540	Q513L
rpoB__NC_002952__ARO_3003285	1395	1396	Q465R
rpoB__NC_002952__ARO_3003285	1443	1444	H481N
rpoB__NC_002952__ARO_3003285	1404	1405	Q468K
rpoB__NC_002952__ARO_3003285	1431	1432	A477T
rpoB__NC_002952__ARO_3003285	1398	1399	L466S
rpoB__NC_002952__ARO_3003285	1419	1420	A473T
rpoB__NC_002952__ARO_3003287	3255	3256	A1085V
rpoB__NC_002952__ARO_3003287	2859	2860	I953S
rpoB__NC_002952__ARO_3003287	1863	1864	A621E
rpoC__NC_002952__ARO_3003291	1896	1897	F632S
rpoC__NC_002952__ARO_3003291	2883	2884	Q961K
rpsJ__NC_002946.2__ARO_3003930	171	172	V57M
rpsJ__NC_002946.2__ARO_3003930	171	172	V57L
rpsL__AE000516__ARO_3003395	129	130	K43R
rpsL__AE000516__ARO_3003395	120	121	T40I
rpsL__AE000516__ARO_3003395	264	265	K88R
rpsL__AE000516__ARO_3003395	264	265	K88Q
soxR__NC_003198.1__ARO_3003382	60	61	R20H
soxR__NC_003198.1__ARO_3003382	363	364	G121D
soxR__U00096__ARO_3003381	363	364	G121D
soxR__U00096__ARO_3003381	60	61	R20H
soxR__U00096__ARO_3003381	213	214	R71S
soxR__U00096__ARO_3003381	93	94	S31A
soxR__U00096__ARO_3003381	270	271	R90G
soxR__U00096__ARO_3003381	114	115	T38S
soxR__U00096__ARO_3003381	222	223	G74R
soxR__U00096__ARO_3003381	444	445	L148fs
soxS__NC_000913__ARO_3003511	36	37	A12S
soxS__NC_003197__ARO_3003383	156	157	E52K
tetR__AL513383__ARO_3003479	309	310	T103I
tetR__AL513383__ARO_3003479	246	247	N82H
tetR__AL513383__ARO_3003479	192	193	H64Y
thyA__NC_000962.3__ARO_3004153	249	250	W83STOP
thyA__NC_000962.3__ARO_3004153	294	295	W98STOP
thyA__NC_000962.3__ARO_3004153	315	316	S105P
thyA__NC_000962.3__ARO_3004153	378	379	R126Q
thyA__NC_000962.3__ARO_3004153	456	457	F152V
thyA__NC_000962.3__ARO_3004153	483	484	C161T
thyA__NC_000962.3__ARO_3004153	621	622	H207R
thyA__NC_000962.3__ARO_3004153	633	634	I211V
thyA__NC_000962.3__ARO_3004153	672	673	P224L
thyA__NC_000962.3__ARO_3004153	705	706	R235P
thyA__NC_000962.3__ARO_3004153	66	67	T22A
thyA__NC_000962.3__ARO_3004153	249	250	W83C
thyA__NC_000962.3__ARO_3004153	231	232	V77F
thyA__NC_000962.3__ARO_3004153	228	229	G76STOP
thyA__NC_000962.3__ARO_3004153	273	274	G91R
thyA__NC_000962.3__ARO_3004153	225	226	H75N
thyA__NC_000962.3__ARO_3004153	303	304	W101R
thyA__NC_000962.3__ARO_3004153	108	109	Y36C
thyA__NC_000962.3__ARO_3004153	606	607	T202A
tlyA__AE000516__ARO_3003445	42	43	R14W
tlyA__AE000516__ARO_3003445	708	709	N236K
tlyA__AE000516__ARO_3003445	273	274	A91E
tlyA__AE000516__ARO_3003445	450	451	L150P
