## Supplementary material for "FLASH: A next-generation CRISPR diagnostic for multiplexed detection of antimicrobial resistance sequences": Table S8

### Sheet: Table_S8_Pf_guides_and_snps
chromosome	start_positon	end_position	window, SNP range or single SNP	start_guide_RNA_sequence	start_guide_RNA_sequence	WT_SNP	Other_SNP
Pf3D7_01_v3	495895	496158	DW1_full_window	TTCAGAACATAATACACATATGG	CCCACCAAAGATTTTCCTTATAT
Pf3D7_01_v3	495924	496119	DW1_snp_range
Pf3D7_01_v3	495924	495924	DW1_single_snp			G	A
Pf3D7_01_v3	495927	495927	DW1_single_snp			A	C
Pf3D7_01_v3	495942	495942	DW1_single_snp			G	T
Pf3D7_01_v3	495946	495946	DW1_single_snp			C	T
Pf3D7_01_v3	495982	495982	DW1_single_snp			G	A
Pf3D7_01_v3	495994	495994	DW1_single_snp			G	C
Pf3D7_01_v3	496006	496006	DW1_single_snp			A	G
Pf3D7_01_v3	496031	496031	DW1_single_snp			A	G
Pf3D7_01_v3	496069	496069	DW1_single_snp			G	C
Pf3D7_01_v3	496074	496074	DW1_single_snp			A	G
Pf3D7_01_v3	496083	496083	DW1_single_snp			G	A
Pf3D7_01_v3	496085	496085	DW1_single_snp			G	A
Pf3D7_01_v3	496106	496106	DW1_single_snp			C	T
Pf3D7_01_v3	496119	496119	DW1_single_snp			G	T
Pf3D7_01_v3	528004	528241	DW2_full_window	CCGAAAAAATATATATAAATGAT	GATAAAAATAAAGGAAATGGAGG
Pf3D7_01_v3	528041	528238	DW2_snp_range
Pf3D7_01_v3	528041	528041	DW2_single_snp			C	A
Pf3D7_01_v3	528050	528050	DW2_single_snp			G	C
Pf3D7_01_v3	528069	528069	DW2_single_snp			A	T
Pf3D7_01_v3	528108	528108	DW2_single_snp			G	A
Pf3D7_01_v3	528238	528238	DW2_single_snp			G	A
Pf3D7_03_v3	221387	221655	DW16_full_window	ATTTACGACATTAAACACACTGG	ACATTTCGGTTTGGGTCATTTGG
Pf3D7_03_v3	221436	221634	DW16_snp_range
Pf3D7_03_v3	221436	221436	DW16_single_snp			C	T
Pf3D7_03_v3	221442	221442	DW16_single_snp			C	T
Pf3D7_03_v3	221448	221448	DW16_single_snp			C	G
Pf3D7_03_v3	221451	221451	DW16_single_snp			C	T
Pf3D7_03_v3	221457	221457	DW16_single_snp			G	A
Pf3D7_03_v3	221462	221462	DW16_single_snp			T	C
Pf3D7_03_v3	221463	221463	DW16_single_snp			T	C
Pf3D7_03_v3	221538	221538	DW16_single_snp			G	T
Pf3D7_03_v3	221547	221547	DW16_single_snp			G	T
Pf3D7_03_v3	221554	221554	DW16_single_snp			G	C
Pf3D7_03_v3	221555	221555	DW16_single_snp			T	G
Pf3D7_03_v3	221556	221556	DW16_single_snp			T	G
Pf3D7_03_v3	221559	221559	DW16_single_snp			A	T
Pf3D7_03_v3	221567	221567	DW16_single_snp			T	G
Pf3D7_03_v3	221568	221568	DW16_single_snp			T	C
Pf3D7_03_v3	221577	221577	DW16_single_snp			T	G
Pf3D7_03_v3	221615	221615	DW16_single_snp			C	T
Pf3D7_03_v3	221616	221616	DW16_single_snp			T	C
Pf3D7_03_v3	221622	221622	DW16_single_snp			C	A
Pf3D7_03_v3	221623	221623	DW16_single_snp			A	T
Pf3D7_03_v3	221634	221634	DW16_single_snp			C	T
Pf3D7_03_v3	224665	224882	DW17_full_window	CCTTTACATTACTTTCAGTTATA	CCTTGAAAATCCAATAGTACTCC
Pf3D7_03_v3	224677	224851	DW17_snp_range
Pf3D7_03_v3	224677	224677	DW17_single_snp			G	A
Pf3D7_03_v3	224678	224678	DW17_single_snp			T	A
Pf3D7_03_v3	224747	224747	DW17_single_snp			C	A
Pf3D7_03_v3	224758	224758	DW17_single_snp			G	C
Pf3D7_03_v3	224779	224779	DW17_single_snp			G	T
Pf3D7_03_v3	224831	224831	DW17_single_snp			A	G
Pf3D7_03_v3	224851	224851	DW17_single_snp			A	T
Pf3D7_04_v3	528408	528687	MS9_full_window	CCTTTGGTAATATTAACACTTAA	CCATTTGGATCTTTCGCTTCTTC
Pf3D7_04_v3	528624	528624	MS9_snp_range
Pf3D7_04_v3	528624	528624	MS9_single_snp			G	A
Pf3D7_04_v3	532142	532365	MS20_full_window	AATTAATATCAGATAATTGTTGG	CCTTATCACATAATAATATACTC
Pf3D7_04_v3	532307	532349	MS20_snp_range
Pf3D7_04_v3	532307	532307	MS20_single_snp			T	G
Pf3D7_04_v3	532349	532349	MS20_single_snp			C	T
Pf3D7_04_v3	533402	533670	MS7_full_window	CCCATATCTCTATGTATATCATA	TTTATACATACTATTTTCATAGG
Pf3D7_04_v3	797557	797828	DW24_full_window	CCATATAATATATATCATCATAA	TGAGCAAGTCTTAAAAATGAAGG
Pf3D7_04_v3	797570	797792	DW24_snp_range
Pf3D7_04_v3	797570	797570	DW24_single_snp			C	T
Pf3D7_04_v3	797701	797701	DW24_single_snp			T	C
Pf3D7_04_v3	797704	797704	DW24_single_snp			C	T
Pf3D7_04_v3	797718	797718	DW24_single_snp			C	A
Pf3D7_04_v3	797719	797719	DW24_single_snp			T	C
Pf3D7_04_v3	797761	797761	DW24_single_snp			A	C
Pf3D7_04_v3	797792	797792	DW24_single_snp			C	A
Pf3D7_04_v3	900750	900991	DW25_full_window	CCTACCTTATTTTCAATATCTGG	CCATGTTTTCCTCATCAATATGA
Pf3D7_04_v3	900780	900988	DW25_snp_range
Pf3D7_04_v3	900780	900780	DW25_single_snp			G	A
Pf3D7_04_v3	900957	900957	DW25_single_snp			T	C
Pf3D7_04_v3	900963	900963	DW25_single_snp			A	G
Pf3D7_04_v3	900988	900988	DW25_single_snp			A	C
Pf3D7_04_v3	910290	910563	DW26_full_window	GAGGAATATGTTTTATTTTATGG	AAAAGGATATATATGAATAAAGG
Pf3D7_04_v3	910317	910540	DW26_snp_range
Pf3D7_04_v3	910317	910317	DW26_single_snp			C	T
Pf3D7_04_v3	910443	910443	DW26_single_snp			C	T
Pf3D7_04_v3	910460	910460	DW26_single_snp			A	C
Pf3D7_04_v3	910469	910469	DW26_single_snp			T	A
Pf3D7_04_v3	910473	910473	DW26_single_snp			G	A
Pf3D7_04_v3	910484	910484	DW26_single_snp			A	G
Pf3D7_04_v3	910521	910521	DW26_single_snp			C	T
Pf3D7_04_v3	910540	910540	DW26_single_snp			G	T
Pf3D7_04_v3	1042825	1043066	DW19_full_window	TAAGAGTTGTAATAATTTTATGG	CCCCTTAAATGATATTCCTCCTG
Pf3D7_04_v3	1042880	1043010	DW19_snp_range
Pf3D7_04_v3	1042880	1042880	DW19_single_snp			A	T
Pf3D7_04_v3	1042985	1042985	DW19_single_snp			A	G
Pf3D7_04_v3	1043003	1043003	DW19_single_snp			G	C
Pf3D7_04_v3	1043010	1043010	DW19_single_snp			C	T
Pf3D7_04_v3	1136941	1137200	DW21_full_window	TAAATGATAAAAATTATTCAAGG	TATAATTTGTGAAATTATAATGG
Pf3D7_04_v3	1136964	1137178	DW21_snp_range
Pf3D7_04_v3	1136964	1136964	DW21_single_snp			A	G
Pf3D7_04_v3	1136988	1136988	DW21_single_snp			C	T
Pf3D7_04_v3	1136990	1136990	DW21_single_snp			A	G
Pf3D7_04_v3	1137009	1137009	DW21_single_snp			A	G
Pf3D7_04_v3	1137019	1137019	DW21_single_snp			A	C
Pf3D7_04_v3	1137024	1137024	DW21_single_snp			A	T
Pf3D7_04_v3	1137027	1137027	DW21_single_snp			T	A
Pf3D7_04_v3	1137040	1137040	DW21_single_snp			T	C
Pf3D7_04_v3	1137058	1137058	DW21_single_snp			A	G
Pf3D7_04_v3	1137062	1137062	DW21_single_snp			T	A
Pf3D7_04_v3	1137155	1137155	DW21_single_snp			A	G
Pf3D7_04_v3	1137160	1137160	DW21_single_snp			C	T
Pf3D7_04_v3	1137167	1137167	DW21_single_snp			G	T
Pf3D7_04_v3	1137178	1137178	DW21_single_snp			C	A
Pf3D7_05_v3	132055	132342	DW27_full_window	CCACTTCAAATGAACAAGCTAAT	CCTTTACCAAACCTGAAAGATTA
Pf3D7_05_v3	132132	132297	DW27_snp_range
Pf3D7_05_v3	132132	132132	DW27_single_snp			C	T
Pf3D7_05_v3	132135	132135	DW27_single_snp			C	A
Pf3D7_05_v3	132201	132201	DW27_single_snp			T	C
Pf3D7_05_v3	132297	132297	DW27_single_snp			T	C
Pf3D7_05_v3	329361	329639	DW28_full_window	TTTCGATGTGTTAAAACAACAGG	CCTTTTTGTTTTCTACTTGACCT
Pf3D7_05_v3	329406	329624	DW28_snp_range
Pf3D7_05_v3	329406	329406	DW28_single_snp			C	T
Pf3D7_05_v3	329493	329493	DW28_single_snp			T	G
Pf3D7_05_v3	329511	329511	DW28_single_snp			C	T
Pf3D7_05_v3	329517	329517	DW28_single_snp			C	T
Pf3D7_05_v3	329606	329606	DW28_single_snp			A	G
Pf3D7_05_v3	329612	329612	DW28_single_snp			C	T
Pf3D7_05_v3	329613	329613	DW28_single_snp			C	T
Pf3D7_05_v3	329624	329624	DW28_single_snp			C	T
Pf3D7_05_v3	958119	958424	DR5_full_window	CCTTTTTTTATATCTGTGTTTGG	CCAGTTCCTTTTTAGGTTTATAT
Pf3D7_05_v3	958145	958145	DR5_snp_range
Pf3D7_05_v3	958145	958145	DR5_single_snp			A	T
Pf3D7_05_v3	960838	961028	DR6_full_window	CCAAGTTTTTTAATACAGGAAGC	CCTATTGGTTTGGATCCTTCTTA
Pf3D7_05_v3	960989	961013	DR6_snp_range
Pf3D7_05_v3	960989	960989	DR6_single_snp			A	T
Pf3D7_05_v3	961013	961013	DR6_single_snp			A	G
Pf3D7_05_v3	1214317	1214544	MS25_full_window	GATGACACAAATGAACAAGCTGG	CCTTAAATATTATAAAACCAAAT
Pf3D7_05_v3	1214435	1214435	MS25_snp_range
Pf3D7_05_v3	1214435	1214435	MS25_single_snp			G	A
Pf3D7_06_v3	372535	372722	MS4_full_window	CCAAAATTTTTGAGAAAAATAAT	GCTTTAGTAGATAGTGTATATGG
Pf3D7_06_v3	374663	374837	MS26_full_window	AAATCTTTTGTAAACTTTAATGG	ATGAACATGTTGAATAATTTAGG
Pf3D7_06_v3	377332	377598	MS3_full_window	CCAACTTGTTAACAAATTCATCA	CCTTCATTAGATAATACAAGAAC
Pf3D7_06_v3	377355	377355	MS3_snp_range
Pf3D7_06_v3	377355	377355	MS3_single_snp			G	A
Pf3D7_06_v3	800969	801145	MS22_full_window	AAATGAGCAAAAAGAAACAAAGG	CCCTTTAGCATGTTTGGTATAGG
Pf3D7_06_v3	899116	899341	MS15_full_window	CCTTACAGTGTACATTTCCTATG	ATTGTGTGTGTTATTAAAAAAGG
Pf3D7_07_v3	602531	602807	DW31_full_window	CCCTGAAATGAAAGAAGTGATGC	TGTGGAGGGATATTAGGTGGGGG
Pf3D7_07_v3	602566	602806	DW31_snp_range
Pf3D7_07_v3	602566	602566	DW31_single_snp			G	T
Pf3D7_07_v3	602593	602593	DW31_single_snp			G	A
Pf3D7_07_v3	602626	602626	DW31_single_snp			A	G
Pf3D7_07_v3	602701	602701	DW31_single_snp			G	T
Pf3D7_07_v3	602702	602702	DW31_single_snp			C	A
Pf3D7_07_v3	602703	602703	DW31_single_snp			A	C
Pf3D7_07_v3	602713	602713	DW31_single_snp			G	C
Pf3D7_07_v3	602806	602806	DW31_single_snp			G	A
Pf3D7_07_v3	619712	619967	DW32_full_window	CCTCATTAACTATAATAAATAAT	CCATATTGGAGGTAAAGCGTATG
Pf3D7_07_v3	619738	619957	DW32_snp_range
Pf3D7_07_v3	619738	619738	DW32_single_snp			T	C
Pf3D7_07_v3	619918	619918	DW32_single_snp			G	A
Pf3D7_07_v3	619924	619924	DW32_single_snp			T	C
Pf3D7_07_v3	619957	619957	DW32_single_snp			G	C
Pf3D7_08_v3	549547	549704	DR3_full_window	AAAGAAAAAACAAATATTGTTGG	CCTAATCCAAAAATTAGTGAAAG
Pf3D7_08_v3	549681	549685	DR3_snp_range
Pf3D7_08_v3	549681	549681	DR3_single_snp			T	G
Pf3D7_08_v3	549685	549685	DR3_single_snp			G	C
Pf3D7_08_v3	549967	550218	DR4_full_window	GTAGTTCTAATGCATAAAAGAGG	CCCATTGCATGAATGATCAAAAT
Pf3D7_08_v3	549993	550117	DR4_snp_range
Pf3D7_08_v3	549993	549993	DR4_single_snp			A	G
Pf3D7_08_v3	550117	550117	DR4_single_snp			C	G
Pf3D7_08_v3	1290376	1290619	DW33_full_window	CCTCTTTTTTTGATACAATTATT	CCTTTGTGTGTTTTTTTTTATAT
Pf3D7_08_v3	1290380	1290560	DW33_snp_range
Pf3D7_08_v3	1290380	1290380	DW33_single_snp			T	G
Pf3D7_08_v3	1290440	1290440	DW33_single_snp			A	G
Pf3D7_08_v3	1290466	1290466	DW33_single_snp			T	G
Pf3D7_08_v3	1290469	1290469	DW33_single_snp			A	G
Pf3D7_08_v3	1290496	1290496	DW33_single_snp			T	C
Pf3D7_08_v3	1290512	1290512	DW33_single_snp			C	G
Pf3D7_08_v3	1290531	1290531	DW33_single_snp			T	A
Pf3D7_08_v3	1290552	1290552	DW33_single_snp			T	A
Pf3D7_08_v3	1290560	1290560	DW33_single_snp			T	C
Pf3D7_08_v3	1310640	1310913	DW34_full_window	TATGTAAGAAAAAATGTTGATGG	TAAAAATTTACCAGGCTTGATGG
Pf3D7_08_v3	1310665	1310910	DW34_snp_range
Pf3D7_08_v3	1310665	1310665	DW34_single_snp			C	G
Pf3D7_08_v3	1310673	1310673	DW34_single_snp			G	A
Pf3D7_08_v3	1310676	1310676	DW34_single_snp			C	G
Pf3D7_08_v3	1310687	1310687	DW34_single_snp			A	T
Pf3D7_08_v3	1310710	1310710	DW34_single_snp			G	A
Pf3D7_08_v3	1310722	1310722	DW34_single_snp			T	A
Pf3D7_08_v3	1310759	1310759	DW34_single_snp			C	G
Pf3D7_08_v3	1310760	1310760	DW34_single_snp			A	G
Pf3D7_08_v3	1310767	1310767	DW34_single_snp			C	A
Pf3D7_08_v3	1310778	1310778	DW34_single_snp			G	A
Pf3D7_08_v3	1310810	1310810	DW34_single_snp			T	G
Pf3D7_08_v3	1310862	1310862	DW34_single_snp			G	C
Pf3D7_08_v3	1310866	1310866	DW34_single_snp			T	A
Pf3D7_08_v3	1310871	1310871	DW34_single_snp			A	C
Pf3D7_08_v3	1310889	1310889	DW34_single_snp			G	A
Pf3D7_08_v3	1310903	1310903	DW34_single_snp			T	G
Pf3D7_08_v3	1310910	1310910	DW34_single_snp			G	C
Pf3D7_09_v3	595857	596124	DW37_full_window	CCACACGGTCATAATTTTTTCAT	TTTTGTTCTACATCAATAATTGG
Pf3D7_09_v3	595888	596041	DW37_snp_range
Pf3D7_09_v3	595888	595888	DW37_single_snp			T	G
Pf3D7_09_v3	595955	595955	DW37_single_snp			T	C
Pf3D7_09_v3	595960	595960	DW37_single_snp			C	G
Pf3D7_09_v3	595969	595969	DW37_single_snp			G	T
Pf3D7_09_v3	596041	596041	DW37_single_snp			A	G
Pf3D7_10_v3	1324690	1324941	MS10_full_window	CCTTCTTTATCACGTATTGTGCA	TCTTGTTGAGCAAAATTTAAAGG
Pf3D7_10_v3	1356109	1356349	MS17_full_window	CCAAATGCTTAATATTTTAAAAC	AATAAAGAAAATATTGAAAAAGG
Pf3D7_10_v3	1389126	1389392	DW3_full_window	AAGTTTGTGAGAAGACAATATGG	CCTTATTTGTAATATTATATATT
Pf3D7_10_v3	1389193	1389375	DW3_snp_range
Pf3D7_10_v3	1389193	1389193	DW3_single_snp			C	T
Pf3D7_10_v3	1389266	1389266	DW3_single_snp			C	T
Pf3D7_10_v3	1389338	1389338	DW3_single_snp			T	C
Pf3D7_10_v3	1389354	1389354	DW3_single_snp			T	C
Pf3D7_10_v3	1389367	1389367	DW3_single_snp			C	T
Pf3D7_10_v3	1389375	1389375	DW3_single_snp			G	T
Pf3D7_10_v3	1392584	1392862	DW4_full_window	CCCATTGTATCCAAAATACACAG	GAACAATTAAACGAGATTCAAGG
Pf3D7_10_v3	1392624	1392833	DW4_snp_range
Pf3D7_10_v3	1392624	1392624	DW4_single_snp			T	G
Pf3D7_10_v3	1392653	1392653	DW4_single_snp			C	G
Pf3D7_10_v3	1392654	1392654	DW4_single_snp			G	A
Pf3D7_10_v3	1392698	1392698	DW4_single_snp			T	C
Pf3D7_10_v3	1392711	1392711	DW4_single_snp			G	T
Pf3D7_10_v3	1392742	1392742	DW4_single_snp			A	T
Pf3D7_10_v3	1392750	1392750	DW4_single_snp			G	A
Pf3D7_10_v3	1392758	1392758	DW4_single_snp			T	A
Pf3D7_10_v3	1392773	1392773	DW4_single_snp			A	G
Pf3D7_10_v3	1392776	1392776	DW4_single_snp			A	G
Pf3D7_10_v3	1392831	1392831	DW4_single_snp			G	A
Pf3D7_10_v3	1392833	1392833	DW4_single_snp			T	G
Pf3D7_10_v3	1434015	1434291	DW6_full_window	CCTGTTGTAGAAACACCTGTTAC	CCTTTATCTTTATCGGATATTGA
Pf3D7_10_v3	1434106	1434271	DW6_snp_range
Pf3D7_10_v3	1434106	1434106	DW6_single_snp			C	A
Pf3D7_10_v3	1434109	1434109	DW6_single_snp			G	A
Pf3D7_10_v3	1434129	1434129	DW6_single_snp			C	A
Pf3D7_10_v3	1434222	1434222	DW6_single_snp			G	A
Pf3D7_10_v3	1434268	1434268	DW6_single_snp			T	A
Pf3D7_10_v3	1434271	1434271	DW6_single_snp			G	A
Pf3D7_11_v3	416273	416426	MS1_full_window	CCAGAATTATCTAAATAATAATC	CCAAAAAAGTTATGTAGTCAATC
Pf3D7_11_v3	417611	417847	MS11_full_window	TTATTGAATAATGATAGAGACGG	CCGTTAAAGTTATAGCAACAGAA
Pf3D7_11_v3	1294514	1294766	DW7_full_window	ACTTTATGTTCAAGACATGCAGG	CCCTAGAAAGAATTTACAGAATG
Pf3D7_11_v3	1294529	1294753	DW7_snp_range
Pf3D7_11_v3	1294529	1294529	DW7_single_snp			T	A
Pf3D7_11_v3	1294579	1294579	DW7_single_snp			G	T
Pf3D7_11_v3	1294582	1294582	DW7_single_snp			A	G
Pf3D7_11_v3	1294584	1294584	DW7_single_snp			A	T
Pf3D7_11_v3	1294588	1294588	DW7_single_snp			A	G
Pf3D7_11_v3	1294590	1294590	DW7_single_snp			A	T
Pf3D7_11_v3	1294654	1294654	DW7_single_snp			G	C
Pf3D7_11_v3	1294661	1294661	DW7_single_snp			A	T
Pf3D7_11_v3	1294700	1294700	DW7_single_snp			T	A
Pf3D7_11_v3	1294703	1294703	DW7_single_snp			C	T
Pf3D7_11_v3	1294708	1294708	DW7_single_snp			C	G
Pf3D7_11_v3	1294711	1294711	DW7_single_snp			A	G
Pf3D7_11_v3	1294741	1294741	DW7_single_snp			G	C
Pf3D7_11_v3	1294753	1294753	DW7_single_snp			A	G
Pf3D7_12_v3	95449	95729	DW9_full_window	TTTTCTTTAAATATTATATTTGG	CCCATTTTTTGTTCTAATTCCTT
Pf3D7_12_v3	95482	95702	DW9_snp_range
Pf3D7_12_v3	95482	95482	DW9_single_snp			A	G
Pf3D7_12_v3	95497	95497	DW9_single_snp			C	T
Pf3D7_12_v3	95499	95499	DW9_single_snp			G	A
Pf3D7_12_v3	95517	95517	DW9_single_snp			A	T
Pf3D7_12_v3	95535	95535	DW9_single_snp			G	A
Pf3D7_12_v3	95541	95541	DW9_single_snp			C	T
Pf3D7_12_v3	95548	95548	DW9_single_snp			T	C
Pf3D7_12_v3	95687	95687	DW9_single_snp			T	A
Pf3D7_12_v3	95701	95701	DW9_single_snp			T	C
Pf3D7_12_v3	95702	95702	DW9_single_snp			G	C
Pf3D7_12_v3	659806	660024	DW8_full_window	CCATATCTCATCAGAAACTTTCG	ATCAAAGCTTGATTCTAAAAAGG
Pf3D7_12_v3	659819	659988	DW8_snp_range
Pf3D7_12_v3	659819	659819	DW8_single_snp			T	A
Pf3D7_12_v3	659820	659820	DW8_single_snp			T	C
Pf3D7_12_v3	659823	659823	DW8_single_snp			G	A
Pf3D7_12_v3	659824	659824	DW8_single_snp			C	T
Pf3D7_12_v3	659836	659836	DW8_single_snp			T	A
Pf3D7_12_v3	659919	659919	DW8_single_snp			T	G
Pf3D7_12_v3	659920	659920	DW8_single_snp			C	G
Pf3D7_12_v3	659926	659926	DW8_single_snp			C	T
Pf3D7_12_v3	659929	659929	DW8_single_snp			G	C
Pf3D7_12_v3	659930	659930	DW8_single_snp			A	T
Pf3D7_12_v3	659931	659931	DW8_single_snp			T	C
Pf3D7_12_v3	659932	659932	DW8_single_snp			T	G
Pf3D7_12_v3	659938	659938	DW8_single_snp			A	C
Pf3D7_12_v3	659941	659941	DW8_single_snp			A	G
Pf3D7_12_v3	659965	659965	DW8_single_snp			C	G
Pf3D7_12_v3	659987	659987	DW8_single_snp			T	G
Pf3D7_12_v3	659988	659988	DW8_single_snp			T	C
Pf3D7_12_v3	1611154	1611423	MS19_full_window	CCTCAGACTGAAATGCATGATCA	AAACAAATAAAAAAAAATAAAGG
Pf3D7_12_v3	1623132	1623389	MS13_full_window	TTTTCTTCTTTATTATTAGAAGG	CCTTATCATATACAATTGTTGCT
Pf3D7_12_v3	2045731	2045966	MS18_full_window	GATTTGTAAATGTTCTTCATCGG	ATATAATTATGTTTTATGATAGG
Pf3D7_12_v3	2045903	2045931	MS18_snp_range
Pf3D7_12_v3	2045903	2045903	MS18_single_snp			A	T
Pf3D7_12_v3	2045931	2045931	MS18_single_snp			C	T
Pf3D7_13_v3	1465560	1465839	DW10_full_window	GGTGGATTTGGTGGATTTGGTGG	CCTGGTACCTTTACCACAAGTTA
Pf3D7_13_v3	1465601	1465791	DW10_snp_range
Pf3D7_13_v3	1465601	1465601	DW10_single_snp			G	C
Pf3D7_13_v3	1465668	1465668	DW10_single_snp			C	T
Pf3D7_13_v3	1465669	1465669	DW10_single_snp			G	T
Pf3D7_13_v3	1465671	1465671	DW10_single_snp			T	C
Pf3D7_13_v3	1465677	1465677	DW10_single_snp			T	C
Pf3D7_13_v3	1465680	1465680	DW10_single_snp			C	G
Pf3D7_13_v3	1465683	1465683	DW10_single_snp			C	A
Pf3D7_13_v3	1465686	1465686	DW10_single_snp			C	A
Pf3D7_13_v3	1465688	1465688	DW10_single_snp			A	G
Pf3D7_13_v3	1465713	1465713	DW10_single_snp			G	C
Pf3D7_13_v3	1465729	1465729	DW10_single_snp			A	T
Pf3D7_13_v3	1465731	1465731	DW10_single_snp			C	G
Pf3D7_13_v3	1465752	1465752	DW10_single_snp			G	A
Pf3D7_13_v3	1465760	1465760	DW10_single_snp			A	G
Pf3D7_13_v3	1465767	1465767	DW10_single_snp			T	C
Pf3D7_13_v3	1465787	1465787	DW10_single_snp			T	C
Pf3D7_13_v3	1465791	1465791	DW10_single_snp			A	T
Pf3D7_13_v3	1725102	1725284	DR2_full_window	CAACAACATATATTTGATTAAGG	GATGATCTAGGGGTATTCAAAGG
Pf3D7_13_v3	1725259	1725259	DR2_snp_range
Pf3D7_13_v3	1725259	1725259	DR2_single_snp			C	T
Pf3D7_13_v3	1725335	1725593	DR1_full_window	TGATCATATGCTTCTACATTCGG	CCAGCATTGTTGACTAATATCTA
Pf3D7_13_v3	1725521	1725521	DR1_snp_range
Pf3D7_13_v3	1725521	1725521	DR1_single_snp			A	G
Pf3D7_13_v3	2587634	2587857	MS6_full_window	AATAAAACATTTAAGAAGAAAGG	TGAGTGAAATTAATTATAATAGG
Pf3D7_13_v3	2587679	2587679	MS6_snp_range
Pf3D7_13_v3	2587679	2587679	MS6_single_snp			A	G
Pf3D7_13_v3	2824426	2824681	DW11_full_window	TATAAAATATATAGAAAATACGG	CCCACATATCACGATCAAATATC
Pf3D7_13_v3	2824451	2824677	DW11_snp_range
Pf3D7_13_v3	2824451	2824451	DW11_single_snp			A	C
Pf3D7_13_v3	2824460	2824460	DW11_single_snp			C	T
Pf3D7_13_v3	2824483	2824483	DW11_single_snp			G	A
Pf3D7_13_v3	2824487	2824487	DW11_single_snp			A	G
Pf3D7_13_v3	2824492	2824492	DW11_single_snp			A	G
Pf3D7_13_v3	2824496	2824496	DW11_single_snp			A	T
Pf3D7_13_v3	2824499	2824499	DW11_single_snp			A	T
Pf3D7_13_v3	2824570	2824570	DW11_single_snp			G	A
Pf3D7_13_v3	2824613	2824613	DW11_single_snp			A	C
Pf3D7_13_v3	2824624	2824624	DW11_single_snp			C	T
Pf3D7_13_v3	2824637	2824637	DW11_single_snp			C	T
Pf3D7_13_v3	2824677	2824677	DW11_single_snp			C	G
Pf3D7_14_v3	3121440	3121621	DW12_full_window	CCGGAAGGTATATATATTTATTT	CCTGATGAAGATGATAAACAAAA
Pf3D7_14_v3	3121513	3121617	DW12_snp_range
Pf3D7_14_v3	3121513	3121513	DW12_single_snp			G	C
Pf3D7_14_v3	3121516	3121516	DW12_single_snp			A	T
Pf3D7_14_v3	3121522	3121522	DW12_single_snp			A	T
Pf3D7_14_v3	3121524	3121524	DW12_single_snp			A	G
Pf3D7_14_v3	3121550	3121550	DW12_single_snp			A	C
Pf3D7_14_v3	3121559	3121559	DW12_single_snp			C	A
Pf3D7_14_v3	3121566	3121566	DW12_single_snp			C	A
Pf3D7_14_v3	3121572	3121572	DW12_single_snp			T	C
Pf3D7_14_v3	3121601	3121601	DW12_single_snp			T	A
Pf3D7_14_v3	3121617	3121617	DW12_single_snp			C	T
